# Evolutionary Dynamics of the Proanthocyanidin Biosynthesis Gene *LAR*

**DOI:** 10.1101/2025.08.06.668978

**Authors:** Maria F. Marin-Recinos, Boas Pucker

## Abstract

**Background:** Leucoanthocyanidin reductase (LAR) is a key enzyme in proanthocyanidin (PAs) biosynthesis, catalyzing the conversion of leucoanthocyanidins to catechins. While early steps in the flavonoid pathway are broadly conserved across plant lineages, increasing evidence demonstrates lineage-specific evolutionary trajectories and functional diversification in its terminal branches, particularly in the case of LAR. To explore the evolutionary dynamics and functional divergence of LAR genes, we conducted a large-scale comparative and phylogenetic analyses across major plant clades.

**Results:** Phylogenetic analysis revealed multiple independent duplication events and lineage-specific expansions of *LAR* lineages, particularly among dicots and gymnosperms. In dicots, *LAR1* and *LAR2* were differentially retained and diversified, whereas gymnosperm LAR homologs formed early-diverging clades, suggesting an ancient duplication and potential neofunctionalization. Coexpression analyses across species and tissues indicate paralog-specific expression patterns. Sequence analysis identified both conserved and clade-specific protein domains, supporting functional divergence. Promoter analyses showed differences in transcription factor binding site composition between *LAR1* and *LAR2*, pointing to regulatory sub- or neofunctionalization. Lastly, synteny analyses supports the potential absence of *LAR* in multiple *Brassicacea* genomes.

**Conclusions:** LAR shows evidence of evolutionary diversification, shaped by both coding and regulatory changes. These patterns of diversification help explain variation in flavonoid profiles in gymnosperms and angiosperms. Understanding the evolutionary dynamics of LAR not only deepens our knowledge of metabolic pathway evolution but also provides insights relevant to the breeding and metabolic engineering of plant traits related to pigmentation, stress resilience, and nutritional quality.
