## Additional file 4 for "Evolutionary Dynamics of the Proanthocyanidin Biosynthesis Gene *LAR*": SRR-table.xls

### Sheet: Sheet1
Species	SRR Accession	Tissue	Reference NCBI
Theobroma cacao	SRR851238	Leaf	PRJNA51633 10.1186/gb-2013-14-6-r53
	SRR851813	Leaf
	SRR851814	Leaf
	SRR851884	Leaf
	SRR851885	Leaf
Vitis vinifera	SRR866574	Seeds	PRJNA203687 10.1105/tpc.113.118810
	SRR866575	Seeds
	SRR866576	Seeds
	SRR2043222	Seeds	PRJNA285072 10.1093/jxb/erv452
	SRR2043223	Seeds
	SRR2043224	Seeds
	SRR1302042	berry	PRJNA248771 10.1186/1471-2164-15-1030
	SRR1302043	berry
Moringa oleifera	SRR5834755	Flower	PRJNA394193 10.1016/j.ygeno.2019.04.014
	SRR5834756	Flower
	SRR5834757	Leaf
	SRR5834758	Leaf
	SRR5834759	Pod
	SRR5834760	Pod
	SRR5834761	Root
	SRR5834762	Root
	SRR5834763	Stem
