## Additional file 5 for "Evolutionary Dynamics of the Proanthocyanidin Biosynthesis Gene *LAR*"

### Sheet: Synteny-LAR1
Synteny connections for LAR1
Vitis vinifera	Theobroma cacao	Moringa oleifera	Carica papaya	Bretschneidera sinensis
VIT_201s0011g02850.1	Tc02v2_t031070.2	g8382.t1	.	BsiG0030948.1
VIT_201s0011g02850.2	Tc02v2_t031070.1	g8382.t1	.	BsiG0030948.1
VIT_201s0011g02860.1	Tc02v2_t031060.1	g8383.t1	16404152	BsiG0030949.1
VIT_201s0011g02870.1	Tc02v2_t031050.3	g8384.t1	16404151	.
VIT_201s0011g02870.2	Tc02v2_t031050.3	g8384.t1	16404151	.
VIT_201s0011g02870.3	Tc02v2_t031050.3	g8384.t1	16404151	.
VIT_201s0011g02870.4	Tc02v2_t031050.3	g8384.t1	16404151	.
VIT_201s0011g02870.5	Tc02v2_t031050.3	g8384.t1	16404151	.
VIT_201s0011g02870.6	Tc02v2_t031050.3	g8384.t1	16404151	.
VIT_201s0011g02880.1	.	.	.	.
VIT_201s0011g02890.1	.	g8386.t1	.	.
VIT_201s0011g02900.1	Tc02v2_t031040.1	g8387.t1	.	.
VIT_201s0011g02910.1	Tc02v2_t031030.1	g8388.t1	.	BsiG0030952.1
VIT_201s0011g02910.2	Tc02v2_t031030.1	g8388.t1	.	BsiG0030952.1
VIT_201s0011g02920.1	Tc02v2_t031020.1	g8389.t1	.	BsiG0030953.1
VIT_201s0011g02930.1	.	g8392.t1	16404154	BsiG0030954.1
VIT_201s0011g02940.1	Tc02v2_t031010.1	g8393.t1	.	BsiG0030955.1
VIT_201s0011g02940.2	Tc02v2_t031010.1	g8393.t1	.	BsiG0030955.1
VIT_201s0011g02950.1	Tc02v2_t031000.1	g8394.t1	.	BsiG0030956.1
VIT_201s0011g02950.2	Tc02v2_t031000.1	g8394.t1	.	BsiG0030956.1
VIT_201s0011g02960.1	Tc02v2_t030980.1	g8395.t1	16404149	BsiG0030957.1
VIT_201s0011g02960.2	Tc02v2_t030980.1	g8395.t1	16404149	BsiG0030957.1
VIT_201s0011g02970.1	.	.	.	.
VIT_201s0011g02980.1	.	.	.	.
VIT_201s0011g02990.2	Tc02v2_t030970.2	g8396.t1	.	BsiG0030958.1
VIT_201s0011g02990.1	Tc02v2_t030970.2	g8396.t1	.	BsiG0030958.1
VIT_201s0011g03000.1	Tc02v2_t030960.1	g8397.t1	.	.
VIT_201s0011g03010.1	Tc02v2_t030950.1	g8397.t2	16404148	BsiG0030959.1
VIT_201s0011g03020.1	.	.	.	.
VIT_201s0011g03030.1	.	.	.	.
VIT_201s0011g03040.1	.	.	.	.
VIT_201s0011g03050.1	.	g8398.t1	16404146	BsiG0030960.1
VIT_201s0011g03060.1	Tc02v2_t030940.1	g8399.t1	16404145	BsiG0030961.1
VIT_201s0011g03060.2	Tc02v2_t030940.1	g8399.t1	16404145	BsiG0030961.1
VIT_201s0011g03070.1	Tc02v2_t030930.1	g8400.t1	.	BsiG0030962.1
VIT_201s0011g03080.1	Tc02v2_t030910.1	g8401.t1	16404141	BsiG0030963.1
VIT_201s0011g03080.2	Tc02v2_t030910.1	g8401.t1	16404141	BsiG0030963.1
VIT_201s0011g03080.3	Tc02v2_t030910.1	g8401.t1	16404141	BsiG0030963.1
VIT_201s0011g03090.1	Tc02v2_t030900.1	.	.	BsiG0030964.1
VIT_201s0011g03100.1	Tc02v2_t030890.1	g8402.t1	16404139	BsiG0030965.1

### Sheet: Synteny-LAR1-Brassicales
Synteny connections for LAR1 in Brassicales
Moringa oleifera	Carica papaya	Bretschneidera sinensis	Capsella rubella	Boechera stricta	Arabidopsis thaliana	Arabidopsis halleri	Eutrema salsugineum	Brassica rapa
g8360.t1	.	.	.	.	.	.	.	.
g8361.t1	.	.	.	.	.	.	.	.
g8362.t1	.	.	.	.	.	.	.	.
g8363.t1	.	.	.	.	.	.	.	.
g8364.t1	.	.	.	.	.	.	.	.
g8365.t1	.	.	.	.	.	.	.	.
g8366.t1	.	.	.	.	.	.	.	.
g8367.t1	.	.	.	.	.	.	.	.
g8368.t1	16404165	BsiG0030938.1	.	.	.	.	.	.
g8369.t1	.	.	.	.	.	.	.	.
g8369.t2	.	.	.	.	.	.	.	.
g8370.t1	.	.	.	.	.	.	.	.
g8371.t1	.	.	.	.	.	.	.	.
g8372.t1	16404163	BsiG0030939.1	Carub.0002s1530.1	Bostr.26959s0013.1	AT1G68750.1	Ah2G18920.1	Thhalv10018058m	.
g8372.t2	16404163	BsiG0030939.1	Carub.0002s1530.1	Bostr.26959s0013.1	AT1G68750.1	Ah2G18920.1	Thhalv10018058m	.
g8373.t1	.	.	.	.	.	.	.	.
g8374.t1	.	.	Carub.0002s1532.1	Bostr.26959s0012.1	AT1G68760.1	Ah2G18930.1	Thhalv10019297m	.
g8375.t1	.	BsiG0030940.1	.	.	.	.	.	.
g8376.t1	.	.	Carub.0002s1533.1	Bostr.26959s0011.1	AT1G68765.1	Ah2G18950.1	Thhalv10019748m	.
g8377.t1	.	BsiG0030941.1	Carub.0002s1534.1	Bostr.26959s0009.1	AT1G68780.1	Ah2G18970.1	Thhalv10018585m	Brara.G02821.1
g8378.t1	16404161	BsiG0030943.1	Carub.0002s1535.1	Bostr.26959s0008.1	AT1G68790.1	Ah2G18980.1	Thhalv10019562m	.
g8379.t1	16404160	BsiG0030945.1	.	.	.	.	.	.
g8379.t2	16404160	BsiG0030945.1	.	.	.	.	.	.
g8380.t1	16404159	BsiG0030946.1	.	.	.	.	.	.
g8381.t1	16404158	BsiG0030947.1	.	.	.	.	.	.
g8382.t1	.	BsiG0030948.1	.	.	.	.	.	.
g8383.t1	16404152	BsiG0030949.1	.	.	.	.	.	.
g8384.t1	16404151	.	.	.	.	.	.	.
g8385.t1	16404152	BsiG0030949.1	.	.	.	.	.	.
g8386.t1	.	.	.	.	.	.	.	.
g8387.t1	.	.	Carub.0002s1536.1	Bostr.26959s0003.1	AT1G68795.1	Ah2G18990.1	Thhalv10019343m	Brara.G02822.1
g8388.t1	.	BsiG0030952.1	.	.	.	.	.	.
g8389.t1	.	BsiG0030953.1	Carub.0002s1537.1	Bostr.26959s0002.1	AT1G68800.1	Ah2G19020.1	Thhalv10018773m	.
g8390.t1	.	.	.	.	.	.	.	.
g8391.t1	.	.	.	.	.	.	.	.
g8392.t1	16404154	BsiG0030954.1	.	.	.	.	.	.
g8393.t1	.	BsiG0030955.1	Carub.0002s1539.1	Bostr.26959s0001.1	AT1G68810.1	Ah2G19050.1	Thhalv10018758m	Brara.G02823.1
g8394.t1	.	BsiG0030956.1	Carub.0002s1540.1	.	AT1G68820.1	Ah2G19060.1	Thhalv10018496m	Brara.G02825.1
g8395.t1	16404149	BsiG0030957.1	.	.	.	.	.	.
g8396.t1	.	BsiG0030958.1	.	.	.	.	.	.
g8397.t1	16404148	BsiG0030959.1	Carub.0002s1542.1	.	AT1G68830.1	Ah2G19080.1	Thhalv10018353m	Brara.G02827.1
g8397.t2	16404148	BsiG0030959.1	Carub.0002s1542.1	.	AT1G68830.1	Ah2G19080.1	Thhalv10018353m	Brara.G02827.1
g8398.t1	16404146	BsiG0030960.1	.	.	.	.	.	.
g8399.t1	16404145	BsiG0030961.1	.	.	.	.	.	.
g8400.t1	.	BsiG0030962.1	Carub.0002s1543.1	.	AT1G68840.2	Ah2G19090.1	Thhalv10019566m	.
g8401.t1	16404141	BsiG0030963.1	.	.	.	.	.	.
g8402.t1	16404139	BsiG0030965.1	.	.	.	.	.	.
g8403.t1	16404138	.	.	.	.	.	.	.
g8404.t1	16404137	BsiG0030966.1	Carub.0002s1521.1	Bostr.26959s0022.1	AT1G68670.1	Ah2G18790.1	Thhalv10018737m	Brara.G02812.1
g8405.t1	16404136	BsiG0030967.1	.	.	.	.	.	.
g8406.t1	16404135	BsiG0030968.1	.	.	.	.	.	.
g8407.t1	16404135	.	.	.	.	.	.	.
g8408.t1	16404134	BsiG0030969.1	.	.	.	.	.	.
g8409.t1	16404132	BsiG0030970.1	Carub.0002s1520.1	Bostr.26959s0023.1	AT1G68660.1	Ah2G18780.2	Thhalv10019264m	.
g8409.t2	16404132	BsiG0030970.1	Carub.0002s1520.1	Bostr.26959s0023.1	AT1G68660.1	Ah2G18780.2	Thhalv10019264m	.
g8410.t1	16404130	BsiG0030972.1	Carub.0002s1519.1	Bostr.26959s0024.1	AT1G68650.1	Ah2G18770.1	Thhalv10019088m	.
g8411.t1	16404129	BsiG0030973.1	.	.	.	.	.	.
g8412.t1	.	.	.	.	.	.	.	.
g8413.t1	16404128	BsiG0030975.1	.	.	.	.	.	.
g8414.t1	16404125	BsiG0030976.1	Carub.0002s1518.1	Bostr.26959s0025.1	AT1G68640.1	Ah2G18760.1	Thhalv10018547m	.
g8415.t1	.	BsiG0030977.1	.	.	.	.	.	.
g8416.t1	16404123	BsiG0030978.1	Carub.0002s1517.1	Bostr.26959s0026.1	AT1G68630.1	Ah2G18750.1	Thhalv10019447m	Brara.G02811.1
g8417.t1	16404120	BsiG0030978.1	Carub.0002s1517.1	Bostr.26959s0026.1	AT1G68630.1	Ah2G18750.1	Thhalv10019447m	Brara.G02811.1
g8418.t1	16404119	BsiG0030979.1	Carub.0002s1515.1	Bostr.26959s0028.1	AT1G68610.1	Ah2G18730.1	Thhalv10019246m	Brara.G02809.1
g8419.t1	16404117	BsiG0030980.1	Carub.0002s1516.1	Bostr.26959s0027.1	AT1G68620.1	Ah2G18740.1	Thhalv10019529m	Brara.G02810.1

### Sheet: Synteny-LAR2
Synteny connections for LAR2
Vitis vinifera	Theobroma cacao	Moringa oleifera	Carica papaya	Bretschneidera sinensis
VIT_217s0000g04000.1	.	g11911.t1	16407758	BsiG0022772.1
VIT_217s0000g04000.2	.	g11911.t1	16407758	BsiG0022772.1
VIT_217s0000g04000.4	.	g11911.t1	16407758	BsiG0022772.1
VIT_217s0000g04000.3	.	g11911.t1	16407758	BsiG0022772.1
VIT_217s0000g04010.1	.	g11911.t1	16407758	BsiG0022772.1
VIT_217s0000g04020.1	.	.	.	.
VIT_217s0000g04030.1	Tc03v2_t002140.1	g11912.t1	16407780	.
VIT_217s0000g04030.2	Tc03v2_t002140.1	g11912.t1	16407780	.
VIT_217s0000g04030.3	Tc03v2_t002140.1	g11912.t1	16407780	.
VIT_217s0000g04030.4	Tc03v2_t002140.1	g11912.t1	16407780	.
VIT_217s0000g04030.5	Tc03v2_t002140.1	g11912.t1	16407780	.
VIT_217s0000g04040.1	.	.	.	.
VIT_217s0000g04050.1	Tc03v2_t002130.1	g11913.t1	16407791	BsiG0022773.1
VIT_217s0000g04060.1	.	g11914.t1	.	.
VIT_217s0000g04070.1	Tc03v2_t002120.1	g11915.t1	16407844	.
VIT_217s0000g04080.1	.	.	.	.
VIT_217s0000g04090.1	Tc03v2_t002110.1	.	16407846	BsiG0022775.1
VIT_217s0000g04100.1	Tc03v2_t002100.1	g11916.t1	16407847	BsiG0022777.1
VIT_217s0000g04100.3	Tc03v2_t002100.1	g11916.t1	16407847	BsiG0022777.1
VIT_217s0000g04100.2	Tc03v2_t002100.1	g11916.t1	16407847	BsiG0022777.1
VIT_217s0000g04100.5	Tc03v2_t002100.1	g11916.t1	16407847	BsiG0022777.1
VIT_217s0000g04100.4	Tc03v2_t002100.1	g11916.t1	.	BsiG0022777.1
VIT_217s0000g04110.1	.	.	.	.
VIT_217s0000g04120.1	Tc03v2_t002080.1	g11918.t1	16407851	BsiG0022780.1
VIT_217s0000g04120.2	Tc03v2_t002080.1	g11918.t1	16407851	BsiG0022780.1
VIT_217s0000g04120.3	Tc03v2_t002080.1	g11918.t1	16407851	BsiG0022780.1
VIT_217s0000g04120.4	Tc03v2_t002080.1	g11918.t1	16407851	BsiG0022780.1
VIT_217s0000g04130.1	Tc03v2_t002070.1	g11919.t1	16407852	BsiG0022781.1
VIT_217s0000g04140.1	Tc03v2_t002060.1	g11920.t1	.	BsiG0022783.1
VIT_217s0000g04140.2	Tc03v2_t002060.1	g11920.t1	.	BsiG0022783.1
VIT_217s0000g04150.2	Tc03v2_t002030.1	g11921.t1	.	.
VIT_217s0000g04150.5	Tc03v2_t002030.1	g11921.t1	.	.
VIT_217s0000g04150.6	Tc03v2_t002030.1	g11921.t1	.	.
VIT_217s0000g04150.1	Tc03v2_t002030.1	g11921.t1	.	.
VIT_217s0000g04150.3	Tc03v2_t002030.1	g11921.t1	.	.
VIT_217s0000g04150.4	Tc03v2_t002030.1	g11921.t1	.	.
VIT_217s0000g04150.8	Tc03v2_t002030.1	g11921.t1	.	.
VIT_217s0000g04150.7	Tc03v2_t002030.1	g11921.t1	.	.
VIT_217s0000g04160.3	Tc03v2_t002020.1	g11922.t1	.	BsiG0022785.1
VIT_217s0000g04160.4	Tc03v2_t002020.2	g11922.t1	.	BsiG0022785.1
VIT_217s0000g04160.1	Tc03v2_t002020.2	g11922.t1	.	BsiG0022785.1
VIT_217s0000g04160.2	Tc03v2_t002020.2	g11922.t1	.	BsiG0022785.1
VIT_217s0000g04160.5	Tc03v2_t002020.2	g11922.t1	.	BsiG0022785.1
VIT_217s0000g04170.1	Tc03v2_t002010.1	g11923.t1	.	BsiG0022786.1
VIT_217s0000g04170.3	Tc03v2_t002010.1	g11923.t1	.	BsiG0022786.1
VIT_217s0000g04170.4	Tc03v2_t002010.1	g11923.t1	.	BsiG0022786.1
VIT_217s0000g04170.2	Tc03v2_t002010.1	g11923.t1	.	BsiG0022786.1
VIT_217s0000g04170.5	Tc03v2_t002010.1	g11923.t1	.	BsiG0022786.1
VIT_217s0000g04170.6	Tc03v2_t002010.1	g11923.t1	.	BsiG0022786.1
VIT_217s0000g04180.1	Tc03v2_t002000.1	g11924.t1	16407854	BsiG0022787.1
VIT_217s0000g04190.1	.	.	.	.
VIT_217s0000g04200.1	Tc03v2_t001980.1	g11925.t1	16407855	.
VIT_217s0000g04203.1	.	.	16407869	.
VIT_217s0000g04210.1	Tc03v2_t001960.1	g11929.t1	16407871	BsiG0022789.1
VIT_217s0000g04220.1	Tc03v2_t001940.1	g11931.t1	16407872	BsiG0022790.1
VIT_217s0000g04230.1	Tc03v2_t001950.1	g11933.t1	16407865	BsiG0022791.1
VIT_217s0000g04230.2	Tc03v2_t001950.1	g11933.t1	16407865	BsiG0022791.1
VIT_217s0000g04240.1	.	.	.	.
VIT_217s0000g04250.1	Tc03v2_t001930.5	g11934.t1	16407866	BsiG0022792.1
VIT_217s0000g04250.2	Tc03v2_t001930.5	g11934.t1	16407866	BsiG0022792.1
VIT_217s0000g04250.3	Tc03v2_t001930.4	g11934.t1	16407866	BsiG0022792.1
VIT_217s0000g04250.4	Tc03v2_t001930.4	g11934.t1	.	BsiG0022792.1
VIT_217s0000g04260.1	Tc03v2_t001920.2	g11935.t1	16407873	BsiG0022792.1
VIT_217s0000g04260.2	Tc03v2_t001920.1	g11935.t1	.	BsiG0022792.1
VIT_217s0000g04260.4	Tc03v2_t001920.1	g11935.t1	16407873	BsiG0022792.1
VIT_217s0000g04260.3	Tc03v2_t001920.2	g11935.t1	16407873	BsiG0022792.1
